# Transcript-wide m^6^A methylation defines the efficiency of the cap-independent translation initiation

**DOI:** 10.1101/2025.11.25.690160

**Authors:** Egor A. Smolin, Andrey I. Buyan, Anton A. Buzdin, Dmitry N. Lyabin, Ivan V. Kulakovskiy, Irina A. Eliseeva

## Abstract

N^6^-methyladenosine (m^6^A) role in translation control and, particularly, in cap-independent initiation has attracted major attention. A common approach is to study the impact of m^6^A depending on its particular location in the transcripts, but the global impact of m^6^A along mRNAs remains unclear.

Here, we combined ribosome profiling under conditions of mTOR inhibition and m^6^A mapping to identify distinct subsets of mRNAs that differ in their sensitivity to the suppression of cap-dependent initiation. The sensitivity was strongly correlated with the total m^6^A methylation of the transcripts. Further, we demonstrated that upon decreased mTOR activity, m^6^A methylation facilitated the enhanced association of mRNAs with components of the eIF4F complex.

Thus, the efficiency of cap-independent translation initiation is primarily defined not by precise localization but by the total level of m^6^A methylation, and m^6^A has a compensatory role in maintaining translation when the canonical cap-dependent pathway is impaired. All in all, our findings underscore the significance of contemplating global m^6^A methylation status as a pivotal element in translational control, particularly under stress or signaling perturbations.

**GRAPHICAL ABSTRACT:** 
