## Supplementary material for "Transcript-wide m^6^A methylation defines the efficiency of the cap-independent translation initiation": Table S1

### Sheet: Primers
Gene Name		Sequence
RNA olig	Sequence
METTL3	For _siRNA_METTL14	5′-/5Phos/AAGGAUGAGUUAAUAGCUAAA
	Rev _siRNA_METTL14	5′-/5Phos/UUUAGCUAUUAACUCAUCCUU
METTL14	For _siRNA_METTL3	5′-/5Phos/AGGAGCCAGCCAAGAAAUCAA
	Rev _siRNA_METTL3	5′-/5Phos/UUGAUUUCUUGGCUGGCUCCU
Control	For _siRNA_neg	5′-/5Phos/UUUGUAAUCGUCGAUACCC
	Rev _siRNA_neg	5′-/5Phos/GGGUAUCGACGAUUACAAA
For transcription in viro	Sequence
RPL32	For_5utr_RPL32_T7prom	TTAATACGACTCACTATAGGCCTTCTCTCTTCCTCGGCG
	Rev_3utr_RPL32_XhoI	CTCGAGGACCAGTTTGCATTATAAATATTTATGAC
SLU7	For_5utr_SLU7_T7prom	TTAATACGACTCACTATAGGCATTACGAGATTGGCTTGGATTCTG
	Rev_3utr_SLU7_XhoI	CTCGAGTCACAGTTAAGTATTGTCATTTATG
HSP70	For_5utr_HSP70_T7prom	TTAATACGACTCACTATAGGAACGGCTAGCCTGAGGAGCTG
	Rev_3utr_HSP70_XhoI	CTCGAGTTGAATTTTAAAGTTTATTTACTTTGAAG
For plasmids	Sequence
HSP70	For_prom_HSP70(pNL2.2)	CTTGGCAATCCGGTACTGTTAACTAGGGAACTTTCCAGTACTTTCCC
	Rev_ 5utr_HSP70(pNL2.2)	TCTTCGAGTGTGAAGACCATGCCGGTTCCCTGCTCTCTGTCGG
	For_3utr_HSP70(pNL2.2)	CAGCTCGCATCAACGTCTAAGGGCCTTTCCAAGATTGCTG
	Rev_3utr_ HSP70(pNL2.2)	AATGTATCTTATCATGTCTGTTGAATTTTAAAGTTTATTTACTTTGAAG
SLU7	For_3utr_SLU7(pNL2.2)	CAGCTCGCATCAACGTCTAACAACTAGTCAGAAGACCATCCAAG
	Rev_3utr_SLU7(pNL2.2)	AATGTATCTTATCATGTCTGTCACAGTTAAGTATTGTCATTTATG
RPL32	For_3utr_RPL32(pNL2.2)	CAGCTCGCATCAACGTCTAAGCAGCTCATGTGCACGTTTTCTG
	Rev_3utr_RPL32(pNL2.2)	AATGTATCTTATCATGTCTGGACCAGTTTGCATTATAAATATTTATGAC
pNL2.2 for 5’ UTR cloning	For_NlucP_pNL2.2	ATGGTCTTCACACTCGAAGATTTCG
	Rev_MCR_pNL2.2	AACAGTACCGGATTGCCAAG
pNL2.2 for 3’ UTR cloning	Rev_NlucP_pNL2.2	TAGACGTTGATGCGAGCTGAAG
	For_SV40_pNL2.2	CAGACATGATAAGATACATTGATG
The adapter used for the Ribo-seq library		5′-/5Phos/NNNNNATCGTAGATCGGAAGAGCACACGTCTGAA/3ddC/-3
