## Supplementary material for "Transcript-wide m^6^A methylation defines the efficiency of the cap-independent translation initiation": Table S3

### Sheet: RBPs
	mTOR-insensitive		m⁶A-dependent		mTOR-sensitive
Gene	FDR	OR	FDR	OR	FDR	OR
YBX3_K562	1	0.473688	1	0.414277	5.18023e-71	2.83256
SUB1_HepG2	1	0.231539	1	0.51002	8.92779e-67	4.62063
G3BP1_HepG2	1	0.370512	1	0.376348	9.56862e-51	2.53159
ZNF800_K562	1	0.323491	1	0.432762	9.91512e-40	3.11099
LIN28B_K562	1	0.376894	1	0.544663	1.93059e-37	2.84222
LARP4_HepG2	1	0.645529	1	0.629605	3.23135e-31	2.00915
RPS3_HepG2	1	0.665877	1	0.43092	7.34055e-30	2.1963
RBM15_K562	6.60115e-29	2.96895	1	0.728002	1	0.41181
PABPC4_K562	1	0.562604	1	0.563961	3.70201e-28	2.02905
RPS3_K562	1	0.346911	1	0.458989	5.4063e-28	2.32644
BCLAF1_HepG2	1	0.338181	0.0750501	1.3012	9.69661e-21	1.57916
RBM15_HepG2	1.65158e-19	4.80025	1	0.655641	1	0.151048
SND1_HepG2	1	0.343244	1	0.626265	4.71338e-17	2.43303
GRWD1_K562	1	0.288711	1	0.691891	2.20198e-15	1.97877
CSTF2T_K562	2.31342e-13	1.99772	1	0.826616	1	0.613078
SLTM_HepG2	3.08205e-13	3.65137	1	1.01407	1	0.26637
SND1_K562	1	0.365752	1	0.540036	7.74599e-12	2.91045
SERBP1_K562	8.40487e-12	2.7544	1	0.463637	0.644486	1.08027
YBX3_HepG2	1	0.555885	1	0.470356	4.59709e-11	2.1421
SLTM_K562	1.1508e-10	2.43278	1	0.76293	1	0.436137
ZNF622_K562	1	0.562821	1	1.072	5.4893e-10	1.39929
NONO_K562	7.81258e-10	1.98949	1	0.891385	1	0.636191
DHX30_K562	8.17952e-10	2.11007	1	0.735377	1	0.8024
YTHDF2	1.11126e-09	1.67887	1	0.557265	1	0.897584
TOP_genes	1	0	1	0	1.1186e-09	11.7908
ABCF1_K562	1.57191e-09	4.34253	1	0.221681	1	0.564545
DDX52_K562	1.57191e-09	2.31133	1	0.924299	1	0.673752
GEMIN5_K562	1.57191e-09	1.83856	1	0.698804	1	0.979405
HNRNPK_K562	2.67443e-09	1.97487	1	0.724436	1	0.744152
GPKOW_K562	1	0.204638	1	1.14863	2.76996e-09	1.78394
PCBP1_K562	5.97815e-09	1.80048	1	0.62487	0.217571	1.09491
METAP2_K562	0.000433417	1.49416	1	0.50551	1.11907e-08	1.43884
CSTF2T_HepG2	1.22827e-08	1.93967	1	0.903144	1	0.62992
AQR_HepG2	0.830706	1.09933	1	0.854052	1.78321e-08	1.8492
DDX3X_HepG2	7.35422e-08	2.01986	1	0.801896	1	0.798303
PHF6_K562	1.42156e-07	1.92056	1	0.64435	1	0.894192
DROSHA_K562	2.05215e-07	1.89624	1	0.687528	1	0.796133
HNRNPK_HepG2	2.18278e-07	1.7623	1	0.68818	1	0.781068
TIA1_HepG2	1	0.506762	1	0.807563	4.85245e-07	1.52014
DDX59_HepG2	6.24597e-07	2.05323	1	0.747506	1	0.661964
EWSR1_K562	9.98552e-07	1.85491	1	0.909658	1	0.665514
UCHL5_K562	1	0.767341	1	1.11057	1.04843e-06	1.33853
GRWD1_HepG2	1	0.311694	1	0.895099	1.2549e-06	1.57726
DDX51_K562	3.04249e-06	2.00098	1	0.650929	1	0.776631
PCBP1_HepG2	7.74246e-06	1.79139	1	0.666606	0.606346	1.07179
GTF2F1_K562	8.85072e-06	2.0424	1	0.757431	1	0.544613
TIA1_K562	1	0.670481	1	0.764174	1.98269e-05	1.30991
DDX6_HepG2	2.13371e-05	3.40363	1	0.820908	1	0.352603
TRA2A_HepG2	1	0.176395	0.0750501	1.86385	2.83157e-05	1.77424
DHX30_HepG2	3.13256e-05	2.40239	1	0.658397	1	0.74406
SDAD1_K562	3.70625e-05	3.35027	1	0.577829	1	0.574762
BOP1_K562	1	0.317629	1	0.716457	0.000188128	1.99613
IGF2BP3_HepG2	1	0.711135	1	0.538496	0.000257749	1.42782
IGF2BP1_K562	1	0.139911	1	0.543713	0.000263502	1.89473
DDX24_K562	1	0.949808	1	0.863923	0.000272091	1.2348
AGGF1_K562	1	0.715129	1	0.938074	0.000363118	1.39531
AQR_K562	1	0.996814	1	0.835514	0.000397495	1.22383
DGCR8_K562	0.000433417	2.14006	1	0.79419	1	0.540963
DDX52_HepG2	1	0.289725	1	0.363473	0.000650197	2.38125
PCBP2_HepG2	0.00066241	1.74976	1	0.757517	1	0.739353
UPF1_HepG2	0.0847057	1.22822	1	0.650728	0.00077775	1.21307
EFTUD2_K562	1	0.79197	1	0.911278	0.000889143	1.24535
CPSF6_K562	1	0.373591	0.208869	1.56239	0.000923031	1.41502
LARP1	1	0.779675	1	0.754659	0.00158429	1.20888
AKAP1_HepG2	0.800649	1.06732	1	0.669034	0.00437995	1.22297
ILF3_K562	0.00466925	1.64838	1	0.497704	1	0.841234
DDX55_HepG2	1	0.238972	1	0.944754	0.00479006	1.93851
AKAP1_K562	0.00484783	1.43788	1	0.658488	1	0.979985
LIN28B_HepG2	1	0.150277	1	1.00069	0.00540574	2.08392
TIAL1_HepG2	1	0.609679	1	0.499674	0.00540574	1.6106
PUM1_K562	1	0.686392	1	0.635447	0.00571087	1.70718
FTO_K562	0.0067725	1.82005	1	0.884252	1	0.782915
FUS_K562	0.00857311	1.49348	1	0.930621	1	0.634068
TAF15_K562	0.00857311	1.76823	1	1.00888	1	0.488427
FXR1_K562	1	0.747548	1	0.648629	0.0119687	1.3485
ZNF800_HepG2	1	0.392123	1	1.02155	0.0132961	2.12826
FAM120A_K562	1	0.874892	1	0.683211	0.0160543	1.16227
HLTF_K562	1	0.170132	1	1.27809	0.0160543	1.6254
BUD13_K562	0.563831	1.08303	1	0.832333	0.0175332	1.1614
GTF2F1_HepG2	0.024345	1.81183	1	0.757647	1	0.526317
AGGF1_HepG2	1	0.230588	1	0.90626	0.0247626	2.14896
LSM11_K562	0.0251216	1.91701	1	1.25602	1	0.517901
FKBP4_HepG2	0.0253482	1.88874	1	0.779742	1	0.657749
SF3A3_HepG2	0.0253482	1.75302	0.915696	1.40672	1	0.591164
DGCR8_HepG2	0.0331679	2.65333	1	0.22651	1	0.499159
LARP7_K562	0.0351616	6.78128	1	1.48177	1	0.133544
WDR3_K562	0.0351616	11.8537	1	0	1	0.668473
SF3B4_K562	0.517323	1.09845	1	0.837159	0.0419405	1.14415
AATF_K562	0.0466317	1.48485	1	0.771084	1	0.992882
UPF1_K562	0.0466317	1.21659	1	0.693103	0.749856	1.03153
YWHAG_K562	0.0466317	1.5916	1	1.03573	1	0.69215

### Sheet: Discription
Publicly available ENCODE eCLIP and previously published PAR-CLIP datasets were used to analyze RBP binding enrichment across the examined mRNA groups. Statistical significance was assessed using one-tailed Fisher’s exact test. The plot shows odds ratios (OR, as reported by Fisher's exact test), the points were filtered by FDR < 0.05 (Benjamini-Hochberg correction for multiple testing). The techn…
